# Maximizing the Anti-tumor Potential of Immune Checkpoint Blockade through Modulation of Myeloid-specific CXCL16 and STAT1 Signaling

**DOI:** 10.1101/2022.03.28.485781

**Authors:** Bhavana Palakurthi, Ian H. Guldner, Xiyu Liu, Anna K. Martino, Qingfei Wang, Shaneann Fross, Ryan A. Neff, Samantha M. Golomb, Erin N. Howe, Siyuan Zhang

**Affiliations:** Department of Biological Sciences, College of Science, University of Notre Dame, Notre Dame, IN 46556, USA; Mike and Josie Harper Cancer Research Institute, University of Notre Dame, 1234 N. Notre Dame Avenue, South Bend, IN 46617, USA; Indiana University Melvin and Bren Simon Cancer Center, Indianapolis, IN 46202

## Abstract

Sensitivity to immune checkpoint blockades (ICB) depends on the overall balance of immunogenic and immunosuppressive signals in the tumor immune microenvironment (TIME). Chemotherapy as an immunostimulatory strategy showed potential in improving ICB’s clinical efficacy. Yet, evolution of highly plastic tumor-associated myeloid cells hinders ICB’s potential to reach its full therapeutic potential. In this study, we leveraged single-cell transcriptomic and trajectory analyses to delineate TIME dynamics after chemotherapy priming. We found that metronomic chemotherapy (MCT) treatment led to an accelerated T cell exhaustion through CXCL16-mediated recruitment of peripheral immature myeloid cells and expansion of STAT1-driven PD-L1 expressing myeloid cells. Inhibiting STAT1 signaling in MCT-primed breast cancer relieved T cell exhaustion and significantly enhanced the efficacy of anti-PD-1 ICB treatment. Our study leveraged single-cell analyses to dissect the dynamics of breast cancer TIME and provides a pre-clinical rationale to translate the anti-STAT1 plus anti-PD-1 combinatorial immunotherapy regimen to maximize ICB’s efficacy.

**Manuscript Summary:** Single-cell analyses on low dose chemotherapy primed breast tumor-associated immune cells demonstrates a parallel coexistence of immunogenic and immunosuppressive myeloid cell subsets. Modulating STAT1 signaling in the tumor microenvironment fine-tunes immunogenic and immunosuppressive balance and maximizes the anti-PD-1 immunotherapy efficacy in chemotherapy-primed breast cancer.
