## Supplementary Tables for "Maximizing the Anti-tumor Potential of Immune Checkpoint Blockade through Modulation of Myeloid-specific CXCL16 and STAT1 Signaling": Supplementary Table 1.xlsx

### Sheet: CyTOF_Ab Table
Supplementary Table Related to Figure 1		CyTOF antibody panel
Antibody	Motivation	Fluidigm #
CD45 - 089Y	General Immune markers	3089005B, 30-F11
CD45R - 144Nd	B cells	3144011B, RA3-6B2
Ly-6G - 141Pr	Neutrophils	3141008B, 1A8
Ly-6C - 162Dy	Monocytes	3162014B, HK1.4
CD11b - 148Nd	Myeloid Marker	3148003B, M1/70
NK1.1 - 165Ho	Natural Killer Cell Marker	3165018B, PK136
I-A/I-E - 209Bi	Major Histo Compatibility Complex 2	3209006B, M5/114.15.2
CD11c - 967 142Nd	Dendritic Cell	3142003B, N418
CD3e - 152Sm	General Lymphoid Marker	3152004B, 145-2C11
CD4 - 145Nd	T helper or T reg cell	3145002B, RM4-5
CD25 - 151Eu	T cell activation	3151007B, 3C7
CD44 - 150Nd	T cell activation	3150018B, IM7
CTLA-4 - 154Sm	Costimulatory Signaling	3154008B, UC10-4B9
CD8a - 168Er	Cytotoxic T cells	3168003B, 53-6.7
CD86 - 172Yb	Costimulatory Signaling	3172016B, GL1
CX3CR1 - 164Dy	General Myeloid Marker	3164023B, SA011F11
PD-1 - 159Tb	Co-inhibitory Signaling	3159024B, 29F.1A12
PD-L1 - 153Eu	Co-inhibitory Signaling	3153016B, 10F.9G2
CD117- ckit -166Er	Innate Lymphoid Cells	3166004B, 2B8
