## Supplementary Tables for "Maximizing the Anti-tumor Potential of Immune Checkpoint Blockade through Modulation of Myeloid-specific CXCL16 and STAT1 Signaling": Supplementary Table 2.xlsx

### Sheet: CITE-Seq_Abs
Supplementary Table Related to Figure 2			CITE-seq antibody panel
Antibody	Clone	Olignucleotide Sequence	Motivation	Catalouge#
CCR2/CD192	SA203G11	AGTGCGATCTGCAAC	Peripheral macrophage	150625
CD117/c-kit	2B8	TGCATGTCATCGGTG	Innate lymphoid cells (ILCs)	105843
CD11b	M1/70	TGAAGGCTCATTTGT	General myeloid marker	101265
CD11c	N418	GTTATGGACGCTTGC	DCs	117355
CD172a/SIRP	P84	GATTCCCTTGTAGCA	Don’t eat me signal (SIRP)	144033
CD25	PC61	ACCATGAGACACAGT	T Cell activation	102055
CD3	17A2	GTATGTCCGCTCGAT	General T cell	100251
CD4	RM4-5	AACAAGACCCTTGAG	T helper or T reg	100569
CD44	IM7	TGGCTTCAGGTCCTA	DC activation marker	103045
CD45	30-F11	TGGCTATGGAGCAGA	General immune cell marker	103159
CD45R/B220	RA3-6B2	CCTACACCTCATAAT	B cells,pDCs	103263
CD86	GL-1	CTGGATTTGTGTATC	Costimulation	105047
CD8a	53-6.7	TACCCGTAATAGCGT	Cytotoxic T cells, pDCs	100773
CD90.1	OX-7	AGTATGGGATGCAAT	DC activation	202547
Cx3cr1	SA011F11	CACTCTCAGTCCTAT	DC chemokine receptor	149041
F4/80	BM8	TTAACTTCAGCCCGT	General macrophage	123153
I-A/I-E	M5/114.15.2	GGTCACCAGTATGAT	MHC II, high in cDCs	107653
Ly6C	HK1.4	AAGTCGTGAGGCATG	Monocyte subset	128047
Ly6G	1A8	ACATTGACGCAACTA	Neutrophils	127655
NK1.1	PK136	GTAACATTACTCGTC	NK cells	108755
PD-1	RMP1-30	GAAAGTCAAAGCACT	Co-inhibitory signaling	109123
PD-L1	MIH6	TCGATTCCACCAACT	Co-inhibitory signaling	153604
CD169/Siglec-1	3D6.112	ATTGACGACAGTCAT	Macrophage cell adhesion,self-tolerance	142425
Siglec-H	551	CCGCACCTACATTAG	pDCs	129615
XCR1	Zet	TCCATTACCCACGTT	Identify cDCs; antigen presentation	148227
CD24	M1/69	TATATCTTTGCCGCA	DCs	101841
CD103	2E	TTCATTAGCCCGCTG	DCs	121437
CD64	X54-5/7.1	AGCAATTAACGGGAG	macrophage marker	139329
CD83	Michel-19	TCTCAGGCTTCCTAG	mature DCs and activated lymphocytes	121519
M-HTO-1	M1/42; 30-F11	ACCCACCAGTAAGAC	Mouse hashtag 1	155801
M-HTO-2	M1/42; 30-F11	GGTCGAGAGCATTCA	Mouse hashtag 2	155803
M-HTO-3	M1/42; 30-F11	CTTGCCGCATGTCAT	Mouse hashtag 3	155805
M-HTO-4	M1/42; 30-F11	AAAGCATTCTTCACG	Mouse hashtag 4	155807
M-HTO-5	M1/42; 30-F11	CTTTGTCTTTGTGAG	Mouse hashtag 5	155809
M-HTO-6	M1/42; 30-F11	TATGCTGCCACGGTA	Mouse hashtag 6	155811
