## Supplementary Tables for "Maximizing the Anti-tumor Potential of Immune Checkpoint Blockade through Modulation of Myeloid-specific CXCL16 and STAT1 Signaling": Supplementary Table 6.xlsx

### Sheet: Supplementary Table 6
Zero and Four Seurat RNA Clusters reclustered ssGSEA Pathway enrichment analysis related to Figure 2
Pathway name	p.value	Process	M.diff_f	p.adj
GAVIN_FOXP3_TARGETS_CLUSTER_P4	0.00149686	GAVIN_FOXP3_TARGETS_CLUSTER_P4	-0.0044318	0.0838243
GAVIN_IL2_RESPONSIVE_FOXP3_TARGETS_UP	0.000336509	GAVIN_IL2_RESPONSIVE_FOXP3_TARGETS_UP	-0.0127783	0.0302858
ONO_FOXP3_TARGETS_UP	0.000108419	ONO_FOXP3_TARGETS_UP	-0.0127173	0.011384
HALLMARK_HYPOXIA	0.00952893	HALLMARK_HYPOXIA	-0.00605035	0.143381
HALLMARK_APICAL_JUNCTION	0.00109467	HALLMARK_APICAL_JUNCTION	0.00487725	0.0737939
HALLMARK_REACTIVE_OXIGEN_SPECIES_PATHWAY	0.00293208	HALLMARK_REACTIVE_OXIGEN_SPECIES_PATHWAY	0.0166478	0.123147
HALLMARK_ALLOGRAFT_REJECTION	0.00368179	HALLMARK_ALLOGRAFT_REJECTION	0.00696808	0.141336
KEGG_GLUTATHIONE_METABOLISM	0.00244327	KEGG_GLUTATHIONE_METABOLISM	0.00679573	0.116279
KEGG_ARACHIDONIC_ACID_METABOLISM	3.32e-06	KEGG_ARACHIDONIC_ACID_METABOLISM	0.00433918	0.00040825
KEGG_PEROXISOME	0.00767048	KEGG_PEROXISOME	0.0041791	0.143381
KEGG_AXON_GUIDANCE	0.0010852	KEGG_AXON_GUIDANCE	0.00560183	0.0737939
KEGG_NATURAL_KILLER_CELL_MEDIATED_CYTOTOXICITY	0.00421709	KEGG_NATURAL_KILLER_CELL_MEDIATED_CYTOTOXICITY	0.00658187	0.143381
KEGG_FC_GAMMA_R_MEDIATED_PHAGOCYTOSIS	0.00157029	KEGG_FC_GAMMA_R_MEDIATED_PHAGOCYTOSIS	0.00786189	0.0863657
KEGG_LEUKOCYTE_TRANSENDOTHELIAL_MIGRATION	5.58e-05	KEGG_LEUKOCYTE_TRANSENDOTHELIAL_MIGRATION	0.00901017	0.00602917
KEGG_CIRCADIAN_RHYTHM_MAMMAL	0.000153677	KEGG_CIRCADIAN_RHYTHM_MAMMAL	-0.016653	0.0153677
KEGG_MELANOGENESIS	0.00370608	KEGG_MELANOGENESIS	0.00364468	0.141336
KEGG_VIBRIO_CHOLERAE_INFECTION	0.000936086	KEGG_VIBRIO_CHOLERAE_INFECTION	-0.0145532	0.0673982
KEGG_LEISHMANIA_INFECTION	0.00610566	KEGG_LEISHMANIA_INFECTION	0.00955196	0.143381
REACTOME_GLYCOGEN_BREAKDOWN_GLYCOGENOLYSIS	2.25e-06	REACTOME_GLYCOGEN_BREAKDOWN_GLYCOGENOLYSIS	0.0132181	0.000278663
REACTOME_EXTRINSIC_PATHWAY_FOR_APOPTOSIS	0.000245892	REACTOME_EXTRINSIC_PATHWAY_FOR_APOPTOSIS	0.0138078	0.0238516
REACTOME_INSULIN_RECEPTOR_RECYCLING	8.41e-07	REACTOME_INSULIN_RECEPTOR_RECYCLING	-0.0276934	0.000107594
REACTOME_IMMUNOREGULATORY_INTERACTIONS_BETWEEN_A_LYMPHOID_AND_A_NON_LYMPHOID_CELL	4.77e-05	REACTOME_IMMUNOREGULATORY_INTERACTIONS_BETWEEN_A_LYMPHOID_AND_A_NON_LYMPHOID_CELL	0.00617147	0.00520112
REACTOME_GAMMA_CARBOXYLATION_TRANSPORT_AND_AMINO_TERMINAL_CLEAVAGE_OF_PROTEINS	1.34e-07	REACTOME_GAMMA_CARBOXYLATION_TRANSPORT_AND_AMINO_TERMINAL_CLEAVAGE_OF_PROTEINS	-0.0166655	1.8e-05
REACTOME_REGULATION_OF_COMPLEMENT_CASCADE	0.0073968	REACTOME_REGULATION_OF_COMPLEMENT_CASCADE	0.00608688	0.143381
REACTOME_EXTRACELLULAR_MATRIX_ORGANIZATION	0.00873341	REACTOME_EXTRACELLULAR_MATRIX_ORGANIZATION	-0.00203874	0.143381
REACTOME_SIGNALING_BY_BMP	0.00703836	REACTOME_SIGNALING_BY_BMP	-0.00717559	0.143381
REACTOME_GASTRIN_CREB_SIGNALLING_PATHWAY_VIA_PKC_AND_MAPK	0.000122071	REACTOME_GASTRIN_CREB_SIGNALLING_PATHWAY_VIA_PKC_AND_MAPK	0.00262662	0.0125733
REACTOME_LATENT_INFECTION_OF_HOMO_SAPIENS_WITH_MYCOBACTERIUM_TUBERCULOSIS	0.00825026	REACTOME_LATENT_INFECTION_OF_HOMO_SAPIENS_WITH_MYCOBACTERIUM_TUBERCULOSIS	-0.0131603	0.143381
REACTOME_SYNTHESIS_OF_PC	0.00011913	REACTOME_SYNTHESIS_OF_PC	-0.0100338	0.0123895
REACTOME_PECAM1_INTERACTIONS	8.96e-06	REACTOME_PECAM1_INTERACTIONS	0.0110322	0.00106619
REACTOME_GENERATION_OF_SECOND_MESSENGER_MOLECULES	0.00069985	REACTOME_GENERATION_OF_SECOND_MESSENGER_MOLECULES	0.0091558	0.0539689
REACTOME_RESPONSE_TO_ELEVATED_PLATELET_CYTOSOLIC_CA2_	0.00808047	REACTOME_RESPONSE_TO_ELEVATED_PLATELET_CYTOSOLIC_CA2_	0.00509865	0.143381
REACTOME_AMINO_ACID_TRANSPORT_ACROSS_THE_PLASMA_MEMBRANE	0.000463575	REACTOME_AMINO_ACID_TRANSPORT_ACROSS_THE_PLASMA_MEMBRANE	-0.0104354	0.0393807
REACTOME_OPIOID_SIGNALLING	0.00277144	REACTOME_OPIOID_SIGNALLING	0.00662724	0.121943
REACTOME_ADENYLATE_CYCLASE_ACTIVATING_PATHWAY	0.00802711	REACTOME_ADENYLATE_CYCLASE_ACTIVATING_PATHWAY	0.00454151	0.143381
REACTOME_ADENYLATE_CYCLASE_INHIBITORY_PATHWAY	2.96e-12	REACTOME_ADENYLATE_CYCLASE_INHIBITORY_PATHWAY	0.0168698	4.46e-10
REACTOME_CHEMOKINE_RECEPTORS_BIND_CHEMOKINES	0.00103643	REACTOME_CHEMOKINE_RECEPTORS_BIND_CHEMOKINES	-0.00489489	0.0715134
REACTOME_NEUROTRANSMITTER_RECEPTOR_BINDING_AND_DOWNSTREAM_TRANSMISSION_IN_THE_POSTSYNAPTIC_CELL	0.00021415	REACTOME_NEUROTRANSMITTER_RECEPTOR_BINDING_AND_DOWNSTREAM_TRANSMISSION_IN_THE_POSTSYNAPTIC_CELL	0.00325786	0.0209867
REACTOME_PLC_BETA_MEDIATED_EVENTS	0.000279326	REACTOME_PLC_BETA_MEDIATED_EVENTS	0.00722755	0.0259773
REACTOME_REGULATION_OF_INSULIN_LIKE_GROWTH_FACTOR_IGF_ACTIVITY_BY_INSULIN_LIKE_GROWTH_FACTOR_BINDING_PROTEINS_IGFBPS	0.000691909	REACTOME_REGULATION_OF_INSULIN_LIKE_GROWTH_FACTOR_IGF_ACTIVITY_BY_INSULIN_LIKE_GROWTH_FACTOR_BINDING_PROTEINS_IGFBPS	0.00693458	0.0539689
REACTOME_PEPTIDE_HORMONE_BIOSYNTHESIS	0.000585101	REACTOME_PEPTIDE_HORMONE_BIOSYNTHESIS	-0.00703453	0.0473932
REACTOME_G_PROTEIN_ACTIVATION	1.16e-10	REACTOME_G_PROTEIN_ACTIVATION	0.0133677	1.72e-08
REACTOME_ABC_FAMILY_PROTEINS_MEDIATED_TRANSPORT	0.00235435	REACTOME_ABC_FAMILY_PROTEINS_MEDIATED_TRANSPORT	-0.00402096	0.115363
REACTOME_TRANSMEMBRANE_TRANSPORT_OF_SMALL_MOLECULES	0.00102011	REACTOME_TRANSMEMBRANE_TRANSPORT_OF_SMALL_MOLECULES	-0.00298948	0.0714076
REACTOME_NUCLEAR_RECEPTOR_TRANSCRIPTION_PATHWAY	0.00140754	REACTOME_NUCLEAR_RECEPTOR_TRANSCRIPTION_PATHWAY	0.00406936	0.0816374
REACTOME_GLUCAGON_SIGNALING_IN_METABOLIC_REGULATION	0.00349002	REACTOME_GLUCAGON_SIGNALING_IN_METABOLIC_REGULATION	0.00544642	0.139601
REACTOME_GPVI_MEDIATED_ACTIVATION_CASCADE	0.00113082	REACTOME_GPVI_MEDIATED_ACTIVATION_CASCADE	0.0118342	0.0741109
REACTOME_STRIATED_MUSCLE_CONTRACTION	0.00057271	REACTOME_STRIATED_MUSCLE_CONTRACTION	0.00333029	0.0469622
REACTOME_MUSCLE_CONTRACTION	2.81e-08	REACTOME_MUSCLE_CONTRACTION	0.00897241	3.85e-06
REACTOME_REGULATION_OF_INSULIN_SECRETION_BY_GLUCAGON_LIKE_PEPTIDE1	0.00464527	REACTOME_REGULATION_OF_INSULIN_SECRETION_BY_GLUCAGON_LIKE_PEPTIDE1	0.00556339	0.143381
REACTOME_G_ALPHA_Q_SIGNALLING_EVENTS	3.58e-10	REACTOME_G_ALPHA_Q_SIGNALLING_EVENTS	0.00352171	5.27e-08
REACTOME_INHIBITION_OF_INSULIN_SECRETION_BY_ADRENALINE_NORADRENALINE	3.39e-09	REACTOME_INHIBITION_OF_INSULIN_SECRETION_BY_ADRENALINE_NORADRENALINE	0.0140369	4.84e-07
REACTOME_ACTIVATION_OF_CHAPERONES_BY_ATF6_ALPHA	0.000463302	REACTOME_ACTIVATION_OF_CHAPERONES_BY_ATF6_ALPHA	-0.0254821	0.0393807
REACTOME_EICOSANOID_LIGAND_BINDING_RECEPTORS	1.13e-05	REACTOME_EICOSANOID_LIGAND_BINDING_RECEPTORS	0.010185	0.00132447
REACTOME_ACTIVATION_OF_GENES_BY_ATF4	0.00946141	REACTOME_ACTIVATION_OF_GENES_BY_ATF4	-0.0126538	0.143381
REACTOME_CLASS_B_2_SECRETIN_FAMILY_RECEPTORS	0.000671224	REACTOME_CLASS_B_2_SECRETIN_FAMILY_RECEPTORS	0.00266913	0.0530267
REACTOME_GLUCAGON_TYPE_LIGAND_RECEPTORS	6.95e-07	REACTOME_GLUCAGON_TYPE_LIGAND_RECEPTORS	0.0066268	9.03e-05
REACTOME_SLC_MEDIATED_TRANSMEMBRANE_TRANSPORT	0.000754567	REACTOME_SLC_MEDIATED_TRANSMEMBRANE_TRANSPORT	-0.00229968	0.0573471
REACTOME_ADP_SIGNALLING_THROUGH_P2RY1	0.000404853	REACTOME_ADP_SIGNALLING_THROUGH_P2RY1	0.0103	0.0360319
REACTOME_G_BETA_GAMMA_SIGNALLING_THROUGH_PLC_BETA	1.17e-05	REACTOME_G_BETA_GAMMA_SIGNALLING_THROUGH_PLC_BETA	0.0104699	0.00135203
REACTOME_G_ALPHA_I_SIGNALLING_EVENTS	5.19e-09	REACTOME_G_ALPHA_I_SIGNALLING_EVENTS	0.0036962	7.32e-07
REACTOME_SEMA4D_IN_SEMAPHORIN_SIGNALING	0.000253733	REACTOME_SEMA4D_IN_SEMAPHORIN_SIGNALING	0.0171663	0.0243584
REACTOME_SEMA4D_INDUCED_CELL_MIGRATION_AND_GROWTH_CONE_COLLAPSE	0.000290503	REACTOME_SEMA4D_INDUCED_CELL_MIGRATION_AND_GROWTH_CONE_COLLAPSE	0.0196316	0.0267262
REACTOME_G_BETA_GAMMA_SIGNALLING_THROUGH_PI3KGAMMA	0.00691736	REACTOME_G_BETA_GAMMA_SIGNALLING_THROUGH_PI3KGAMMA	0.00954023	0.143381
REACTOME_PD1_SIGNALING	0.00118528	REACTOME_PD1_SIGNALING	-0.0181571	0.0758578
REACTOME_G_ALPHA_S_SIGNALLING_EVENTS	4.16e-11	REACTOME_G_ALPHA_S_SIGNALLING_EVENTS	0.00438966	6.24e-09
REACTOME_G_ALPHA_Z_SIGNALLING_EVENTS	3.74e-09	REACTOME_G_ALPHA_Z_SIGNALLING_EVENTS	0.010491	5.31e-07
REACTOME_SIGNALING_BY_ROBO_RECEPTOR	3.67e-08	REACTOME_SIGNALING_BY_ROBO_RECEPTOR	0.0114719	4.99e-06
REACTOME_CD28_DEPENDENT_PI3K_AKT_SIGNALING	0.000473772	REACTOME_CD28_DEPENDENT_PI3K_AKT_SIGNALING	-0.0159026	0.0393807
REACTOME_G_PROTEIN_BETA_GAMMA_SIGNALLING	0.00516131	REACTOME_G_PROTEIN_BETA_GAMMA_SIGNALLING	0.00878884	0.143381
REACTOME_TRANSPORT_OF_INORGANIC_CATIONS_ANIONS_AND_AMINO_ACIDS_OLIGOPEPTIDES	3.87e-06	REACTOME_TRANSPORT_OF_INORGANIC_CATIONS_ANIONS_AND_AMINO_ACIDS_OLIGOPEPTIDES	-0.0049992	0.000472199
REACTOME_AMINO_ACID_AND_OLIGOPEPTIDE_SLC_TRANSPORTERS	0.000442349	REACTOME_AMINO_ACID_AND_OLIGOPEPTIDE_SLC_TRANSPORTERS	-0.00826728	0.0384844
REACTOME_FORMATION_OF_FIBRIN_CLOT_CLOTTING_CASCADE	0.00477479	REACTOME_FORMATION_OF_FIBRIN_CLOT_CLOTTING_CASCADE	-0.00297336	0.143381
REACTOME_SIGNAL_AMPLIFICATION	0.00474341	REACTOME_SIGNAL_AMPLIFICATION	0.00856185	0.143381
REACTOME_SMOOTH_MUSCLE_CONTRACTION	6.39e-06	REACTOME_SMOOTH_MUSCLE_CONTRACTION	0.0170512	0.000773287
REACTOME_CREB_PHOSPHORYLATION_THROUGH_THE_ACTIVATION_OF_CAMKII	0.00126704	REACTOME_CREB_PHOSPHORYLATION_THROUGH_THE_ACTIVATION_OF_CAMKII	0.00577144	0.0772893
REACTOME_ADP_SIGNALLING_THROUGH_P2RY12	7.68e-10	REACTOME_ADP_SIGNALLING_THROUGH_P2RY12	0.0172364	1.11e-07
REACTOME_PHOSPHOLIPASE_C_MEDIATED_CASCADE	0.00784428	REACTOME_PHOSPHOLIPASE_C_MEDIATED_CASCADE	0.00246153	0.143381
REACTOME_ACTIVATION_OF_KAINATE_RECEPTORS_UPON_GLUTAMATE_BINDING	1.99e-06	REACTOME_ACTIVATION_OF_KAINATE_RECEPTORS_UPON_GLUTAMATE_BINDING	0.00920884	0.000250395
REACTOME_NETRIN1_SIGNALING	0.000262976	REACTOME_NETRIN1_SIGNALING	0.00674304	0.0249827
REACTOME_DCC_MEDIATED_ATTRACTIVE_SIGNALING	0.00695409	REACTOME_DCC_MEDIATED_ATTRACTIVE_SIGNALING	0.00888219	0.143381
REACTOME_PLATELET_HOMEOSTASIS	0.00268414	REACTOME_PLATELET_HOMEOSTASIS	0.00371886	0.120786
REACTOME_AQUAPORIN_MEDIATED_TRANSPORT	0.000136578	REACTOME_AQUAPORIN_MEDIATED_TRANSPORT	0.00658019	0.0139309
REACTOME_SIGNAL_REGULATORY_PROTEIN_SIRP_FAMILY_INTERACTIONS	1.22e-05	REACTOME_SIGNAL_REGULATORY_PROTEIN_SIRP_FAMILY_INTERACTIONS	0.0294572	0.00139917
REACTOME_PROSTACYCLIN_SIGNALLING_THROUGH_PROSTACYCLIN_RECEPTOR	3.13e-05	REACTOME_PROSTACYCLIN_SIGNALLING_THROUGH_PROSTACYCLIN_RECEPTOR	0.0109184	0.00350432
REACTOME_REGULATION_OF_WATER_BALANCE_BY_RENAL_AQUAPORINS	0.000409009	REACTOME_REGULATION_OF_WATER_BALANCE_BY_RENAL_AQUAPORINS	0.00722327	0.0360319
REACTOME_TRAF6_MEDIATED_IRF7_ACTIVATION	0.00472335	REACTOME_TRAF6_MEDIATED_IRF7_ACTIVATION	0.00885488	0.143381
REACTOME_INHIBITION_OF_VOLTAGE_GATED_CA2_CHANNELS_VIA_GBETA_GAMMA_SUBUNITS	2.01e-07	REACTOME_INHIBITION_OF_VOLTAGE_GATED_CA2_CHANNELS_VIA_GBETA_GAMMA_SUBUNITS	0.00885093	2.69e-05
REACTOME_GABA_B_RECEPTOR_ACTIVATION	1.8e-12	REACTOME_GABA_B_RECEPTOR_ACTIVATION	0.0115337	2.73e-10
REACTOME_IRON_UPTAKE_AND_TRANSPORT	7.01e-07	REACTOME_IRON_UPTAKE_AND_TRANSPORT	-0.0213019	9.04e-05
REACTOME_INTERFERON_GAMMA_SIGNALING	0.00133075	REACTOME_INTERFERON_GAMMA_SIGNALING	0.00982581	0.0795749
REACTOME_GABA_RECEPTOR_ACTIVATION	3.32e-16	REACTOME_GABA_RECEPTOR_ACTIVATION	0.00841455	5.07e-14
REACTOME_TRANSFERRIN_ENDOCYTOSIS_AND_RECYCLING	6.18e-07	REACTOME_TRANSFERRIN_ENDOCYTOSIS_AND_RECYCLING	-0.0270326	8.1e-05
REACTOME_DSCAM_INTERACTIONS	0.00305788	REACTOME_DSCAM_INTERACTIONS	0.0103105	0.125373
REACTOME_INTRINSIC_PATHWAY	0.00368366	REACTOME_INTRINSIC_PATHWAY	-0.00311857	0.141336
REACTOME_LIPOPROTEIN_METABOLISM	0.00654175	REACTOME_LIPOPROTEIN_METABOLISM	-0.00616528	0.143381
REACTOME_COMPLEMENT_CASCADE	0.00172733	REACTOME_COMPLEMENT_CASCADE	0.00328725	0.0915483
REACTOME_THE_NLRP3_INFLAMMASOME	0.00252457	REACTOME_THE_NLRP3_INFLAMMASOME	0.0219393	0.116279
REACTOME_INFLAMMASOMES	0.00772165	REACTOME_INFLAMMASOMES	0.0135368	0.143381
REACTOME_POTASSIUM_CHANNELS	0.00173613	REACTOME_POTASSIUM_CHANNELS	0.00249881	0.0915483
REACTOME_INWARDLY_RECTIFYING_K_CHANNELS	2.09e-08	REACTOME_INWARDLY_RECTIFYING_K_CHANNELS	0.00724333	2.89e-06
REACTOME_AMYLOIDS	1.73e-05	REACTOME_AMYLOIDS	0.00645936	0.00195228
REACTOME_PLATELET_ACTIVATION_SIGNALING_AND_AGGREGATION	0.003624	REACTOME_PLATELET_ACTIVATION_SIGNALING_AND_AGGREGATION	0.00590063	0.141336
REACTOME_INITIAL_TRIGGERING_OF_COMPLEMENT	0.00168898	REACTOME_INITIAL_TRIGGERING_OF_COMPLEMENT	0.00660421	0.0912049
BIOCARTA_AMI_PATHWAY	0.00078971	BIOCARTA_AMI_PATHWAY	-0.00508616	0.0592283
BIOCARTA_GRANULOCYTES_PATHWAY	2.23e-06	BIOCARTA_GRANULOCYTES_PATHWAY	0.0165588	0.000278663
BIOCARTA_LYM_PATHWAY	1.55e-05	BIOCARTA_LYM_PATHWAY	0.0150548	0.00176242
BIOCARTA_BLYMPHOCYTE_PATHWAY	0.00097117	BIOCARTA_BLYMPHOCYTE_PATHWAY	0.00950399	0.0689531
BIOCARTA_CACAM_PATHWAY	0.00121988	BIOCARTA_CACAM_PATHWAY	0.00827973	0.0768528
BIOCARTA_LAIR_PATHWAY	2.94e-07	BIOCARTA_LAIR_PATHWAY	0.0192252	3.91e-05
BIOCARTA_CLASSIC_PATHWAY	0.00370683	BIOCARTA_CLASSIC_PATHWAY	0.00579341	0.141336
BIOCARTA_COMP_PATHWAY	0.00424031	BIOCARTA_COMP_PATHWAY	0.00402411	0.143381
BIOCARTA_CTL_PATHWAY	2.08e-09	BIOCARTA_CTL_PATHWAY	0.0200201	3e-07
BIOCARTA_CALCINEURIN_PATHWAY	0.00753574	BIOCARTA_CALCINEURIN_PATHWAY	0.0096567	0.143381
BIOCARTA_EXTRINSIC_PATHWAY	3.34e-05	BIOCARTA_EXTRINSIC_PATHWAY	-0.00810866	0.0037096
BIOCARTA_SALMONELLA_PATHWAY	3.7e-05	BIOCARTA_SALMONELLA_PATHWAY	0.014609	0.00407283
BIOCARTA_HIF_PATHWAY	1.47e-06	BIOCARTA_HIF_PATHWAY	-0.0217698	0.000186915
BIOCARTA_MONOCYTE_PATHWAY	0.000456706	BIOCARTA_MONOCYTE_PATHWAY	0.0121798	0.0392767
BIOCARTA_ARENRF2_PATHWAY	0.00202064	BIOCARTA_ARENRF2_PATHWAY	-0.0182021	0.101032
BIOCARTA_CDK5_PATHWAY	0.00112289	BIOCARTA_CDK5_PATHWAY	-0.0180443	0.0741109
BIOCARTA_RAC1_PATHWAY	0.00789882	BIOCARTA_RAC1_PATHWAY	0.00894401	0.143381
BIOCARTA_PML_PATHWAY	0.00142748	BIOCARTA_PML_PATHWAY	0.0152091	0.0816374
BIOCARTA_RHO_PATHWAY	0.000605274	BIOCARTA_RHO_PATHWAY	0.0122783	0.0484219
BIOCARTA_AKAP13_PATHWAY	0.00279102	BIOCARTA_AKAP13_PATHWAY	-0.0116513	0.121943
BIOCARTA_CDC42RAC_PATHWAY	0.000137636	BIOCARTA_CDC42RAC_PATHWAY	0.01204	0.0139309
BIOCARTA_SODD_PATHWAY	0.00435165	BIOCARTA_SODD_PATHWAY	0.0121111	0.143381
BIOCARTA_TCYTOTOXIC_PATHWAY	8.37e-09	BIOCARTA_TCYTOTOXIC_PATHWAY	0.0128401	1.16e-06
BIOCARTA_THELPER_PATHWAY	7.61e-09	BIOCARTA_THELPER_PATHWAY	0.0130429	1.07e-06
BIOCARTA_VITCB_PATHWAY	5.68e-05	BIOCARTA_VITCB_PATHWAY	-0.00932329	0.00607917
BIOCARTA_ACTINY_PATHWAY	0.000327305	BIOCARTA_ACTINY_PATHWAY	0.00876511	0.0297848
ZHENG_FOXP3_TARGETS_UP	0.00584498	ZHENG_FOXP3_TARGETS_UP	-0.00989051	0.143381
ZHENG_IL22_SIGNALING_UP	0.00680671	ZHENG_IL22_SIGNALING_UP	0.00512358	0.143381
ZHENG_IL22_SIGNALING_DN	0.00186383	ZHENG_IL22_SIGNALING_DN	0.00242581	0.0950554
PID_PTP1B_PATHWAY	0.000902612	PID_PTP1B_PATHWAY	0.00831345	0.0658907
PID_LPA4_PATHWAY	0.00242248	PID_LPA4_PATHWAY	0.00443919	0.116279
PID_NFAT_TFPATHWAY	0.00663251	PID_NFAT_TFPATHWAY	-0.00736831	0.143381
PID_P38_ALPHA_BETA_PATHWAY	0.00898654	PID_P38_ALPHA_BETA_PATHWAY	0.00880279	0.143381
PID_CIRCADIAN_PATHWAY	5.47e-07	PID_CIRCADIAN_PATHWAY	-0.0148918	7.22e-05
PID_TXA2PATHWAY	0.00499189	PID_TXA2PATHWAY	0.00974275	0.143381
PID_CONE_PATHWAY	0.000819171	PID_CONE_PATHWAY	0.0056428	0.0606186
PID_TCR_RAS_PATHWAY	8.83e-05	PID_TCR_RAS_PATHWAY	-0.0242437	0.00935951
PID_AMB2_NEUTROPHILS_PATHWAY	6.88e-06	PID_AMB2_NEUTROPHILS_PATHWAY	0.0116461	0.00082522
PID_INTEGRIN2_PATHWAY	0.00725945	PID_INTEGRIN2_PATHWAY	0.00675424	0.143381
PID_EPHA_FWDPATHWAY	0.00427721	PID_EPHA_FWDPATHWAY	0.00575304	0.143381
PID_HIV_NEF_PATHWAY	0.00781373	PID_HIV_NEF_PATHWAY	0.00607938	0.143381
PID_ERBB_NETWORK_PATHWAY	0.00124366	PID_ERBB_NETWORK_PATHWAY	-0.00919627	0.0771069
PID_IL8_CXCR2_PATHWAY	0.00132625	PID_IL8_CXCR2_PATHWAY	0.0151399	0.0795749
PID_IL8_CXCR1_PATHWAY	0.000267696	PID_IL8_CXCR1_PATHWAY	0.0149897	0.0251635
PID_HIF1_TFPATHWAY	0.000173132	PID_HIF1_TFPATHWAY	-0.0128292	0.0171401
PID_EPHRINB_REV_PATHWAY	1.07e-05	PID_EPHRINB_REV_PATHWAY	0.00529541	0.0012584
RUAN_RESPONSE_TO_TNF_UP	1.52e-10	RUAN_RESPONSE_TO_TNF_UP	0.032517	2.25e-08
RUAN_RESPONSE_TO_TNF_TROGLITAZONE_DN	0.00532307	RUAN_RESPONSE_TO_TNF_TROGLITAZONE_DN	-0.0058225	0.143381
RUAN_RESPONSE_TO_TNF_TROGLITAZONE_UP	4.36e-10	RUAN_RESPONSE_TO_TNF_TROGLITAZONE_UP	0.0247657	6.37e-08
